# Epigenomic tomography for probing spatially-defined molecular state in the brain

**DOI:** 10.1101/2022.11.24.517865

**Authors:** Zhengzhi Liu, Chengyu Deng, Zirui Zhou, Ya Xiao, Shan Jiang, Bohan Zhu, Lynette B. Naler, Xiaoting Jia, Danfeng (Daphne) Yao, Chang Lu

**Author notes:** These authors contributed equally (Zhengzhi Liu, Chengyu Deng). Corresponding author (C.L.).

## Abstract

Spatially-resolved genomic profiling is critical for understanding biology in a spatially ordered organ such as mammalian brain. Single-cell spatial genomic assays were developed recently for this purpose but they remain costly and labor-intensive for examining brain tissues across substantial dimensions and surveying a collection of brain samples. Here we demonstrate a new approach, brain epigenomic tomography, that maps spatial epigenomic variations at the scale of centimeters. We profiled neuronal and glial fractions of mouse neocortex slices with 0.5 mm thickness using a low-input technology. H3K27me3 or H3K27ac features across these slices were grouped into clusters based on their spatial variation patterns. Our approach reveals striking dynamics in frontal and caudal cortex due to kainic acid-induced seizure, linked with transmembrane ion transporter, exocytosis of synaptic vesicles, and secretion of neurotransmitter. Epigenomic tomography provides a powerful and cost-effective tool for profiling and discerning brain samples based on their spatial epigenomes.
