## Supplementary Dataset S4 for "Epigenomic tomography for probing spatially-defined molecular state in the brain"

### Sheet: Seizure + control, k = 6
GO Biological Process	-log10(Binomial p value)
I
exocytosis	28.88
calcium ion regulated exocytosis	25.69
positive regulation of ion transmembrane transporter activity	24.15
positive regulation of transporter activity	23.13
secretion by cell	22.9
presynaptic process involved in chemical synaptic transmission	21.83
synaptic vesicle exocytosis	20.72
establishment of organelle localization	20.54
neurotransmitter secretion	20.41
establishment of vesicle localization	20.3
regulated exocytosis	20.17
regulation of cation transmembrane transport	20.06
synaptic vesicle transport	20
calcium ion-regulated exocytosis of neurotransmitter	19.53
synaptic vesicle localization	19.53
signal release	19.39
modulation of excitatory postsynaptic potential	18.47
synaptic vesicle cycle	18.29
positive regulation of ion transmembrane transport	18.29
vesicle localization	18.26
positive regulation of transmembrane transport	17.39
neurotransmitter transport	15.63
regulation of ion transmembrane transporter activity	15.59
protein sialylation	15.44
protein N-linked glycosylation via asparagine	15.28
peptidyl-asparagine modification	14.98
regulation of transmembrane transporter activity	14.79
positive regulation of sodium ion transport	13.99
positive regulation of cation transmembrane transport	13.36
regulation of ion homeostasis	12.96
regulation of calcium ion-dependent exocytosis	12.46
adult walking behavior	12.42
positive regulation of cation channel activity	12.39
walking behavior	12.32
regulation of neurotransmitter levels	12.23
regulation of exocytosis	11.69
action potential	11.53
regulation of sodium ion transport	11.49
regulation of cation channel activity	11.45
adult locomotory behavior	11.05
positive regulation of cell growth	10.58
regulation of regulated secretory pathway	10.04
regulation of long-term neuronal synaptic plasticity	9.99
regulation of membrane depolarization	9.74
negative regulation of MAPK cascade	9.48
peptide secretion	9.11
regulation of neuronal synaptic plasticity	9.02
positive regulation of long-term synaptic potentiation	8.97
negative regulation of insulin secretion	8.92
regulation of calcium ion transport into cytosol	8.81
negative regulation of peptide hormone secretion	8.78
negative regulation of peptide secretion	8.72
oligosaccharide metabolic process	8.61
regulation of potassium ion transmembrane transporter activity	8.31
vasculogenesis	8.18
negative regulation of hormone secretion	7.9
oligosaccharide biosynthetic process	7.84
regulation of cardiac muscle cell contraction	7.68
sialylation	7.59
vasculogenesis involved in coronary vascular morphogenesis	7.58
regulation of actin filament-based movement	7.49
cerebellar cortex formation	7.33
protein N-linked glycosylation	7.3
regulation of potassium ion transmembrane transport	7.01
membrane depolarization during action potential	6.87
cranial nerve development	6.84
regulation of cardiac muscle cell action potential	6.7
regulation of membrane repolarization	6.67
regulation of long-term synaptic potentiation	6.65
regulation of neurotransmitter secretion	6.46
positive regulation of long-term neuronal synaptic plasticity	6.41
cell differentiation in hindbrain	6.33
membrane depolarization	6.32
actin filament-based movement	6.25
positive regulation of potassium ion transport	5.9
negative regulation of ERK1 and ERK2 cascade	5.79
regulation of action potential	5.78
cardiac muscle cell contraction	5.53
astral microtubule organization	5.37
cerebellum morphogenesis	5.33
coronary vasculature morphogenesis	4.89
regulation of cardiac muscle cell membrane repolarization	4.81
regulation of glucocorticoid biosynthetic process	4.57
collagen biosynthetic process	4.55
lamellipodium organization	4.24
cardiac muscle cell action potential involved in contraction	4.19
lamellipodium assembly	3.98
regulation of ventricular cardiac muscle cell membrane repolarization	3.96
neuromuscular junction development	3.92
regulation of hormone biosynthetic process	3.8
negative regulation of blood circulation	3.8
neuron cellular homeostasis	3.55
regulation of transcription from RNA polymerase II promoter involved in spinal cord motor neuron fate specification	3.2
arginine transmembrane transport	3
regulation of chondrocyte development	2.65
II
actomyosin structure organization	54.31
long-term synaptic potentiation	41.71
regulation of synaptic plasticity	37.92
memory	29.51
positive regulation of synaptic transmission	25.8
cell-cell junction organization	25.49
cell junction assembly	22.41
cell junction organization	21.78
long term synaptic depression	20.52
positive regulation of long-term synaptic potentiation	19.25
regulation of neurotransmitter receptor activity	16
Ras protein signal transduction	14.94
regulation of glutamate receptor signaling pathway	14.08
visual behavior	12.29
transmission of nerve impulse	11.8
regulation of neurotransmitter secretion	11.44
gamma-aminobutyric acid signaling pathway	10.88
Rap protein signal transduction	10.61
positive regulation of cAMP biosynthetic process	10.46
visual learning	10.22
neuromuscular junction development	10.16
regulation of neurotransmitter transport	9.52
asymmetric cell division	9.35
exploration behavior	8.49
cGMP catabolic process	8.27
regulation of adherens junction organization	8.01
regulation of hormone biosynthetic process	7.9
regulation of calcium ion-dependent exocytosis	7.9
regulation of focal adhesion assembly	7.76
actin nucleation	7.44
positive regulation of adenylate cyclase activity	7.31
cellular response to histamine	7.13
cAMP metabolic process	7.09
cyclic nucleotide catabolic process	7.05
positive regulation of adherens junction organization	6.9
cellular response to ammonium ion	6.79
positive regulation of adenylate cyclase activity involved in G-protein coupled receptor signaling pathway	6.7
cAMP catabolic process	6.67
positive regulation of focal adhesion assembly	6.33
response to histamine	6.28
branchiomotor neuron axon guidance	6.01
regulation of cell migration involved in sprouting angiogenesis	5.9
collateral sprouting	5.88
heparan sulfate proteoglycan biosynthetic process	5.39
positive regulation of cell junction assembly	5.37
cellular response to mineralocorticoid stimulus	5.1
purine ribonucleotide catabolic process	4.99
calcium ion-regulated exocytosis of neurotransmitter	4.83
regulation of lipoprotein metabolic process	4.38
viral genome replication	4.27
negative regulation of cardiac muscle hypertrophy	3.96
regulation of cardiac muscle hypertrophy in response to stress	3.7
negative regulation of endodermal cell differentiation	3.69
insulin metabolic process	3.37
neuron cellular homeostasis	3.22
semaphorin-plexin signaling pathway involved in neuron projection guidance	3.2
positive regulation of muscle cell apoptotic process	2.86
nuclear migration	2.84
negative regulation of focal adhesion assembly	2.7
negative regulation of cardiac muscle hypertrophy in response to stress	2.47
negative regulation of adherens junction organization	2.46
chemorepulsion of axon	2.31
regulation of systemic arterial blood pressure by norepinephrine-epinephrine	2.17
III
regulation of ion transmembrane transporter activity	22.46
regulation of synaptic plasticity	21.34
peptidyl-threonine phosphorylation	21.33
peptidyl-threonine modification	20.68
regulation of transmembrane transporter activity	20.64
regulation of transporter activity	19.06
neuromuscular process controlling balance	18.37
neurotransmitter transport	17.03
calcium ion transport	15.41
calcium ion transmembrane transport	14.84
peptidyl-serine modification	14.2
peptidyl-serine phosphorylation	14.07
regulation of neurotransmitter levels	13.78
regulation of heart contraction	13.63
regulation of cation channel activity	13.12
positive regulation of ion transmembrane transporter activity	12.77
positive regulation of transporter activity	12.07
regulation of muscle contraction	12.04
calcium ion import	11.53
calcium ion transport into cytosol	11.24
regulation of phosphatase activity	11.11
cytosolic calcium ion transport	10.78
positive regulation of cation channel activity	10.7
regulation of dephosphorylation	10.63
protein localization to plasma membrane	10.14
regulation of striated muscle contraction	10.13
protein localization to cell periphery	10.1
neurotransmitter secretion	10.01
cellular potassium ion homeostasis	10.01
calcium ion transmembrane import into cytosol	9.99
regulation of dendritic spine development	9.96
regulation of cardiac muscle contraction	9.9
multicellular organismal signaling	9.76
activation of GTPase activity	9.74
presynaptic process involved in chemical synaptic transmission	9.66
dendrite morphogenesis	9.18
regulation of glutamate receptor signaling pathway	8.99
regulation of cellular response to insulin stimulus	8.7
actomyosin structure organization	8.69
positive regulation of calcium ion transmembrane transporter activity	8.42
regulation of insulin receptor signaling pathway	8.41
regulation of dendritic spine morphogenesis	8.3
receptor localization to synapse	8.22
clathrin-dependent endocytosis	7.72
inactivation of MAPK activity	7.61
positive regulation of calcium ion transport	7.46
transmission of nerve impulse	7.34
regulation of neurotransmitter receptor activity	7.24
sodium ion export	7.11
regulation of alpha-amino-3-hydroxy-5-methyl-4-isoxazole propionate selective glutamate receptor activity	7.05
associative learning	7.05
membrane depolarization during action potential	6.93
regulation of potassium ion transmembrane transporter activity	6.92
regulation of calcium:sodium antiporter activity	6.92
regulation of sodium ion transmembrane transporter activity	6.86
regulation of calcium ion transmembrane transporter activity	6.85
positive regulation of sodium ion transport	6.84
regulation of neuronal synaptic plasticity	6.83
positive regulation of calcium ion transmembrane transport	6.81
adherens junction organization	6.69
positive regulation of platelet-derived growth factor receptor signaling pathway	6.68
plasma membrane tubulation	6.68
long-term synaptic potentiation	6.57
CDP-diacylglycerol biosynthetic process	6.53
cerebellar Purkinje cell layer development	6.51
CDP-diacylglycerol metabolic process	6.49
regulation of sodium ion transmembrane transport	6.36
regulation of action potential	6.36
regulation of sodium ion transport	6.35
regulation of regulated secretory pathway	5.98
clathrin coat assembly	5.95
negative regulation of cellular response to insulin stimulus	5.76
positive regulation of calcium ion-dependent exocytosis	5.69
negative regulation of insulin receptor signaling pathway	5.64
ionotropic glutamate receptor signaling pathway	5.61
regulation of calcium ion-dependent exocytosis	5.59
Golgi localization	5.41
cerebellar Purkinje cell differentiation	5.37
response to granulocyte macrophage colony-stimulating factor	5.34
negative regulation of MAP kinase activity	5.27
adherens junction assembly	5.23
calcium ion regulated exocytosis	5.21
negative regulation of heart contraction	5.21
cerebellar Purkinje cell layer formation	5.2
synaptic vesicle endocytosis	5.19
neurotrophin TRK receptor signaling pathway	5.16
cellular response to granulocyte macrophage colony-stimulating factor stimulus	5.07
regulation of N-methyl-D-aspartate selective glutamate receptor activity	5.03
visual learning	5.01
cellular sodium ion homeostasis	5
negative regulation of peptide secretion	4.9
positive regulation of sodium ion transmembrane transporter activity	4.82
synaptic vesicle recycling	4.78
cerebral cortex radial glia guided migration	4.73
visual behavior	4.66
positive regulation of phosphatase activity	4.62
neurotransmitter receptor internalization	4.54
cerebellar Purkinje cell layer morphogenesis	4.52
release of sequestered calcium ion into cytosol	4.47
cyclic nucleotide catabolic process	4.34
cellular response to brain-derived neurotrophic factor stimulus	4.26
negative regulation of peptide hormone secretion	4.23
negative regulation of endocytosis	4.2
neuron cell-cell adhesion	4.11
protein localization to synapse	4.09
regulation of mRNA catabolic process	4.05
positive regulation of mRNA catabolic process	4.03
positive regulation of cardiac muscle hypertrophy	4.02
regulation of actin filament depolymerization	4.02
maintenance of Golgi location	4.02
positive regulation of dendritic spine development	4.02
regulation of cardiac muscle contraction by calcium ion signaling	3.9
cardiac muscle cell action potential involved in contraction	3.86
radial glia guided migration of Purkinje cell	3.85
positive regulation of chromosome organization	3.82
regulation of cAMP-mediated signaling	3.74
cardiac muscle cell contraction	3.73
establishment of endothelial barrier	3.56
positive regulation of nuclear-transcribed mRNA poly(A) tail shortening	3.54
neurotrophin signaling pathway	3.5
positive regulation of nuclear-transcribed mRNA catabolic process, deadenylation-dependent decay	3.43
positive regulation of sister chromatid cohesion	3.32
negative regulation of synaptic vesicle recycling	3.25
cell-cell signaling involved in cardiac conduction	3.19
response to corticosterone	3.18
atrial cardiac muscle cell action potential	3.18
atrial cardiac muscle cell to AV node cell communication	3
interleukin-12-mediated signaling pathway	2.99
regulation of sister chromatid cohesion	2.75
positive regulation of heparan sulfate proteoglycan biosynthetic process	2.74
endoplasmic reticulum calcium ion homeostasis	2.73
cellular response to epinephrine stimulus	2.59
G-protein coupled acetylcholine receptor signaling pathway	2.57
positive regulation of chromosome segregation	2.54
sodium ion homeostasis	2.54
detection of calcium ion	2.53
activation of MAPKKK activity	2.47
layer formation in cerebral cortex	2.43
N-terminal protein lipidation	2.33
negative regulation of lipid kinase activity	2.28
IV
single-organism intracellular transport	26.35
locomotory behavior	19.65
regulation of synaptic plasticity	17.47
protein localization to plasma membrane	15.62
plasma membrane organization	15.59
negative regulation of kinase activity	15.47
protein localization to cell periphery	15.24
calcium ion regulated exocytosis	14.37
exocytosis	14.27
negative regulation of protein kinase activity	14.18
cytoskeleton-dependent intracellular transport	14.11
modulation of excitatory postsynaptic potential	13.86
regulation of ion transmembrane transporter activity	13.55
synaptic vesicle cycle	12.96
regulation of calcium ion transport	12.73
neurotransmitter transport	12.62
neuron projection extension	12.55
positive regulation of synapse maturation	12.31
synaptic vesicle transport	12.23
protein dephosphorylation	12.2
regulation of synapse maturation	12.14
synaptic vesicle localization	11.9
positive regulation of sodium ion transport	11.03
positive regulation of ion transmembrane transporter activity	10.93
calcium ion-regulated exocytosis of neurotransmitter	10.9
neurotransmitter secretion	10.82
synaptic vesicle exocytosis	10.8
action potential	10.79
positive regulation of transporter activity	10.75
multicellular organismal signaling	10.67
regulated exocytosis	10.59
presynaptic process involved in chemical synaptic transmission	10.55
regulation of cation channel activity	10.34
response to amphetamine	10.16
establishment of vesicle localization	10.03
positive regulation of cation channel activity	9.84
fatty acid biosynthetic process	9.23
regulation of cardiac conduction	9.1
vesicle localization	9.07
negative regulation of protein serine/threonine kinase activity	9.05
negative regulation of ion transport	8.78
positive regulation of ion transmembrane transport	8.71
positive regulation of cation transmembrane transport	8.64
regulation of calcium ion transmembrane transporter activity	8.58
regulation of axon extension	8.57
positive regulation of transmembrane transport	8.48
regulation of calcium ion transmembrane transport	8.22
regulation of actin filament-based movement	8.21
cellular response to catecholamine stimulus	8.02
regulation of calcium ion-dependent exocytosis	8.01
regulation of glucose transport	7.96
regulation of cardiac muscle cell contraction	7.93
regulation of release of sequestered calcium ion into cytosol	7.83
peptidyl-threonine modification	7.79
response to amine	7.72
actin filament-based movement	7.57
regulation of generation of precursor metabolites and energy	7.54
regulation of calcium ion transport into cytosol	7.53
negative regulation of transporter activity	7.39
neuronal signal transduction	7.36
regulation of sequestering of calcium ion	7.36
regulation of sodium ion transport	7.36
dendrite extension	7.27
negative regulation of transmembrane transport	7.19
dopamine receptor signaling pathway	7.12
transmission of nerve impulse	7
protein localization to axon	6.91
negative regulation of ion transmembrane transporter activity	6.77
negative regulation of synaptic transmission	6.76
associative learning	6.57
negative regulation of appetite	6.56
peptidyl-threonine phosphorylation	6.53
regulation of synaptic vesicle transport	6.49
cellular response to epinephrine stimulus	6.47
regulation of striated muscle contraction	6.44
regulation of cardiac muscle contraction	6.42
dendrite morphogenesis	6.42
axon extension	6.31
regulation of calcium-mediated signaling	6.25
regulation of vesicle fusion	6.24
peptidyl-threonine dephosphorylation	6.15
activation of GTPase activity	6.09
long-term synaptic potentiation	5.87
atrial cardiac muscle cell to AV node cell communication	5.78
cardiac muscle cell contraction	5.68
platelet-derived growth factor receptor signaling pathway	5.66
regulation of ARF protein signal transduction	5.63
neuromuscular junction development	5.5
response to nerve growth factor	5.49
adult walking behavior	5.45
cellular response to calcium ion	5.45
negative regulation of ion transmembrane transport	5.4
walking behavior	5.4
extracellular negative regulation of signal transduction	5.26
long term synaptic depression	5.21
regulation of glucose import	5.09
actin-mediated cell contraction	5.02
neuromuscular process controlling balance	5.02
activation of MAPKK activity	5.01
regulation of cardiac muscle cell membrane potential	4.91
response to catecholamine	4.85
hindbrain radial glia guided cell migration	4.73
regulation of amine transport	4.71
regulation of fatty acid metabolic process	4.59
negative regulation of axon regeneration	4.51
radial glia guided migration of Purkinje cell	4.49
regulation of neurotransmitter transport	4.45
cardiac conduction	4.42
positive regulation of protein localization to membrane	4.38
intracellular cholesterol transport	4.36
intracellular sterol transport	4.31
positive regulation of axon extension	4.22
lamellipodium organization	3.84
syncytium formation by plasma membrane fusion	3.84
regulation of neurotransmitter secretion	3.84
syncytium formation	3.81
cell migration in hindbrain	3.75
head morphogenesis	3.72
regulation of cellular response to heat	3.58
lamellipodium assembly	3.46
regulation of glutamate secretion	3.19
protein localization to juxtaparanode region of axon	3.17
regulation of the force of heart contraction	3.16
negative regulation of G-protein coupled receptor protein signaling pathway	3.1
face morphogenesis	3.05
positive regulation of fatty acid oxidation	2.87
preganglionic parasympathetic fiber development	2.79
inositol phosphate catabolic process	2.77
cellular response to caffeine	2.63
immunological synapse formation	2.55
protein sialylation	2.54
positive regulation of cardiac muscle hypertrophy	2.43
V
regulation of cation transmembrane transport	16.43
regulation of ion transmembrane transporter activity	15.28
regulation of transmembrane transporter activity	14.24
regulation of transporter activity	13.73
regulation of Ras protein signal transduction	13.72
regulation of action potential	12.69
positive regulation of supramolecular fiber organization	12.66
negative regulation of organ growth	11.84
epithelial cell differentiation involved in kidney development	11.71
stress-activated protein kinase signaling cascade	11.69
peptidyl-threonine phosphorylation	11.18
positive regulation of cytoskeleton organization	10.73
regulation of potassium ion transport	10.41
regulation of lamellipodium organization	10.33
regulation of potassium ion transmembrane transport	9.94
visual learning	9.91
visual behavior	9.85
negative regulation of Ras protein signal transduction	9.82
positive regulation of Wnt signaling pathway	9.44
peptidyl-threonine modification	9.12
negative regulation of small GTPase mediated signal transduction	8.91
negative regulation of fat cell differentiation	8.22
olfactory bulb development	8.19
lamellipodium organization	8.12
cell differentiation involved in kidney development	8.06
olfactory lobe development	7.99
cytosolic calcium ion transport	7.7
regulation of cell shape	7.65
regulation of the force of heart contraction	7.54
lamellipodium assembly	7.42
regulation of potassium ion transmembrane transporter activity	7.13
regulation of striated muscle contraction	7.02
thymus development	6.86
regulation of sodium ion transmembrane transporter activity	6.77
B cell apoptotic process	6.76
calcium ion transport into cytosol	6.75
somatic stem cell population maintenance	6.66
striated muscle contraction	6.46
negative regulation of epithelial cell differentiation	6.33
regulation of epithelial cell differentiation involved in kidney development	6.3
mitotic cell cycle phase transition	6.27
cardiac muscle cell action potential involved in contraction	6.16
peptidyl-threonine dephosphorylation	6.11
cell junction assembly	6.07
dendrite morphogenesis	5.97
regulation of cardiac muscle contraction	5.97
olfactory bulb interneuron differentiation	5.83
regulation of macrophage cytokine production	5.78
cardiac muscle cell contraction	5.6
positive regulation of potassium ion transport	5.39
actin filament reorganization	5.27
cardiac conduction	5.04
trabecular meshwork development	4.8
actin-mediated cell contraction	4.6
negative regulation of osteoblast differentiation	4.57
positive regulation of behavior	4.48
platelet-derived growth factor receptor signaling pathway	4.42
positive regulation of stress fiber assembly	4.39
negative regulation of cardiac muscle tissue growth	4.39
response to catecholamine	4.38
peptidyl-tyrosine autophosphorylation	4.33
canonical Wnt signaling pathway involved in positive regulation of apoptotic process	4.12
cellular response to cAMP	4.08
enamel mineralization	4.01
cardiac muscle cell action potential	3.93
lens morphogenesis in camera-type eye	3.64
negative regulation of oligodendrocyte differentiation	3.63
positive regulation of filopodium assembly	3.61
canonical Wnt signaling pathway involved in negative regulation of apoptotic process	3.32
negative regulation of dendritic spine maintenance	3.16
positive regulation of potassium ion transmembrane transport	3.08
substrate adhesion-dependent cell spreading	2.87
regulation of membrane repolarization	2.76
detection of calcium ion	2.65
regulation of homotypic cell-cell adhesion	2.47
positive regulation of non-canonical Wnt signaling pathway	2.31
VI
positive regulation of cation channel activity	22.69
negative regulation of ion transmembrane transporter activity	21.41
negative regulation of transporter activity	21.12
regulation of phosphoprotein phosphatase activity	20.6
positive regulation of ion transmembrane transporter activity	19.05
positive regulation of transporter activity	18.93
regulation of protein dephosphorylation	17.8
protein localization to cell periphery	17.76
protein localization to plasma membrane	17.72
regulation of phosphatase activity	16.49
protein localization to membrane	15.6
positive regulation of phosphoprotein phosphatase activity	15.55
plasma membrane organization	15.19
regulation of dephosphorylation	15.14
regulation of ion transmembrane transporter activity	15.06
regulation of transporter activity	14.63
positive regulation of ion transmembrane transport	14.4
regulation of transmembrane transporter activity	14.32
positive regulation of transmembrane transport	14.24
positive regulation of ion transport	14.12
regulation of cation channel activity	13.42
positive regulation of protein dephosphorylation	13.04
regulation of cation transmembrane transport	12.25
regulation of DNA binding	11.95
positive regulation of phosphatase activity	11.81
positive regulation of dephosphorylation	10.63
receptor localization to synapse	10.6
regulation of potassium ion transmembrane transporter activity	9.98
regulation of heart rate	9.95
response to calcium ion	9.88
regulation of heart contraction	9.47
positive regulation of DNA binding	9.27
cellular response to trichostatin A	8.67
regulation of circadian rhythm	8.15
regulation of dendritic spine morphogenesis	7.95
regulation of sodium ion transmembrane transporter activity	7.7
positive regulation of sodium ion transport	7.66
regulation of sodium ion transmembrane transport	7.28
regulation of dendritic spine development	6.69
peptidyl-threonine phosphorylation	6.52
cytoskeleton-dependent intracellular transport	6.37
negative regulation of dephosphorylation	6.34
regulation of sodium ion transport	6.3
neuron cell-cell adhesion	6.27
peptidyl-serine dephosphorylation	6.27
negative regulation of sequence-specific DNA binding transcription factor activity	6.24
peptidyl-lysine methylation	5.99
negative regulation of phosphatase activity	5.71
positive regulation of long-term synaptic potentiation	5.53
regulation of potassium ion transmembrane transport	5.4
peptidyl-threonine modification	5.21
regulation of dendrite morphogenesis	5.2
regulation of long-term synaptic potentiation	5.17
neuronal signal transduction	5.17
positive regulation of potassium ion transmembrane transporter activity	4.86
modulation of excitatory postsynaptic potential	4.79
positive regulation of dendrite extension	4.75
positive regulation of nuclear-transcribed mRNA poly(A) tail shortening	4.75
transport along microtubule	4.72
positive regulation of nuclear-transcribed mRNA catabolic process, deadenylation-dependent decay	4.67
corticosteroid receptor signaling pathway	4.54
regulation of potassium ion transport	4.53
actomyosin structure organization	4.5
regulation of dendrite extension	4.48
negative regulation of protein localization to nucleus	4.41
negative regulation of sodium ion transmembrane transporter activity	4.4
negative regulation of sodium ion transmembrane transport	4.38
regulation of cytokine production involved in inflammatory response	4.35
long-term synaptic potentiation	4.22
transmission of nerve impulse	4.1
positive regulation of mRNA catabolic process	4.09
cellular response to calcium ion	4.04
negative regulation of sodium ion transport	3.99
positive regulation of potassium ion transport	3.57
positive regulation of dendritic spine development	3.52
negative regulation of muscle adaptation	3.47
negative regulation of glucocorticoid secretion	3.46
circadian regulation of gene expression	3.44
skeletal muscle cell differentiation	3.32
negative regulation of smooth muscle cell proliferation	3.22
negative regulation of heterotypic cell-cell adhesion	3.06
neuronal action potential	3.05
negative regulation of cardiac muscle hypertrophy in response to stress	3.03
regulation of filopodium assembly	2.78
monovalent inorganic anion homeostasis	2.63
transepithelial transport	2.62
positive regulation of potassium ion transmembrane transport	2.51
regulation of cardiac muscle hypertrophy in response to stress	2.49
