## Supplementary Dataset S8 for "Epigenomic tomography for probing spatially-defined molecular state in the brain"

### Sheet: Seizure + control
GO Biological Process	-log10(Binomial p value)
I
positive regulation of cellular biosynthetic process	17.06
tissue development	16.62
positive regulation of biosynthetic process	16.48
positive regulation of nucleobase-containing compound metabolic process	16.26
epithelium development	15.9
animal organ morphogenesis	15.77
positive regulation of transcription, DNA-templated	14.52
positive regulation of RNA biosynthetic process	14.44
positive regulation of RNA metabolic process	14.21
positive regulation of transcription from RNA polymerase II promoter	13.89
tissue morphogenesis	11.27
anatomical structure formation involved in morphogenesis	11.18
embryonic morphogenesis	11.17
cell fate commitment	10.61
pattern specification process	10.6
embryonic organ development	10.53
regionalization	9.94
developmental process involved in reproduction	9.59
tube development	9.54
reproductive structure development	8.79
chordate embryonic development	8.72
reproductive system development	8.71
embryo development ending in birth or egg hatching	8.62
transcription from RNA polymerase II promoter	8.56
morphogenesis of an epithelium	8.47
tube morphogenesis	8.37
gland development	8.26
morphogenesis of a branching epithelium	8.14
sensory organ development	8.08
morphogenesis of a branching structure	8.02
anterior/posterior pattern specification	8.01
embryonic organ morphogenesis	8
formation of primary germ layer	7.93
branching morphogenesis of an epithelial tube	7.61
epithelial tube morphogenesis	7.55
sensory organ morphogenesis	7.47
cardiovascular system development	7.38
mesenchyme development	7.35
epithelial cell differentiation	7.24
gastrulation	7.19
endocrine system development	6.69
regulation of receptor activity	6.55
mesoderm development	6.54
digestive system development	6.45
vasculature development	6.43
ossification	6.35
mesoderm formation	6.32
BMP signaling pathway	6.31
cellular response to BMP stimulus	6.27
blood vessel development	6.22
regulation of organ morphogenesis	6.07
skeletal system development	6
diencephalon development	5.99
mesoderm morphogenesis	5.86
mesenchymal cell differentiation	5.83
response to molecule of bacterial origin	5.8
stem cell differentiation	5.76
genitalia development	5.6
odontogenesis of dentin-containing tooth	5.59
response to lipopolysaccharide	5.55
multi-multicellular organism process	5.5
palate development	5.46
digestive tract development	5.45
regulation of Wnt signaling pathway	5.25
artery development	5.23
regulation of stem cell population maintenance	5.2
response to biotic stimulus	5.17
mammary gland development	5.15
fat-soluble vitamin catabolic process	5.08
retinal bipolar neuron differentiation	5.03
female pregnancy	5.03
regulation of epidermis development	5.01
skin development	5
dorsal/ventral pattern formation	4.99
response to other organism	4.99
negative regulation of stem cell proliferation	4.97
aorta development	4.93
response to external biotic stimulus	4.91
urogenital system development	4.88
odontogenesis	4.85
neuron fate commitment	4.8
ear morphogenesis	4.74
central nervous system neuron differentiation	4.72
somite development	4.7
positive regulation of epithelial cell differentiation	4.64
placenta development	4.63
epithelial to mesenchymal transition	4.62
renal system development	4.6
neural tube development	4.55
dopaminergic neuron differentiation	4.55
positive regulation of leukocyte migration	4.54
fat-soluble vitamin metabolic process	4.48
endocardial cushion formation	4.45
tongue development	4.44
skeletal system morphogenesis	4.43
pancreas development	4.41
positive regulation of neural precursor cell proliferation	4.39
cell fate specification	4.37
epidermis development	4.36
positive regulation of protein import	4.35
regulation of neural precursor cell proliferation	4.32
endoderm development	4.31
inner ear morphogenesis	4.3
endodermal cell differentiation	4.29
positive regulation of cell cycle	4.28
ear development	4.27
camera-type eye morphogenesis	4.23
osteoblast differentiation	4.23
positive regulation of epidermis development	4.22
segmentation	4.2
cranial skeletal system development	4.19
sex differentiation	4.17
epithelial to mesenchymal transition involved in endocardial cushion formation	4.17
somitogenesis	4.16
regulation of hair cycle	4.13
nephron development	4.04
regulation of digestive system process	4.03
regulation of body fluid levels	3.96
inner ear development	3.94
negative regulation of stem cell population maintenance	3.92
pituitary gland development	3.92
positive regulation of growth	3.91
regulation of epithelial cell proliferation	3.91
cell fate determination	3.91
mesenchyme morphogenesis	3.9
positive regulation of nucleocytoplasmic transport	3.89
positive regulation of DNA replication	3.89
lymphangiogenesis	3.89
regulation of asymmetric cell division	3.87
regulation of protein import	3.85
positive regulation of protein import into nucleus	3.85
spinal cord development	3.85
midbrain development	3.82
muscle organ development	3.81
positive regulation of protein localization to nucleus	3.81
mesodermal cell differentiation	3.78
regulation of symbiosis, encompassing mutualism through parasitism	3.77
lymph vessel morphogenesis	3.76
positive regulation of epidermal cell differentiation	3.76
embryonic placenta development	3.73
cell fate commitment involved in formation of primary germ layer	3.72
cell migration involved in mesendoderm migration	3.72
response to bacterium	3.7
regulation of cell fate commitment	3.69
embryonic cranial skeleton morphogenesis	3.69
germline cell cycle switching, mitotic to meiotic cell cycle	3.69
regulation of multi-organism process	3.69
regulation of branch elongation involved in ureteric bud branching	3.69
positive regulation of cyclic nucleotide metabolic process	3.67
positive regulation of response to external stimulus	3.67
respiratory system development	3.66
kidney rudiment formation	3.65
cell migration involved in gastrulation	3.65
mammary gland epithelium development	3.65
dorsal spinal cord development	3.64
regulation of stem cell proliferation	3.63
morphogenesis of embryonic epithelium	3.62
regulation of odontogenesis	3.61
type B pancreatic cell differentiation	3.61
cranial nerve formation	3.6
eye morphogenesis	3.59
forebrain regionalization	3.59
dentate gyrus development	3.58
limb development	3.57
regulation of lipid transport	3.57
forebrain generation of neurons	3.56
positive regulation of lipid transport	3.55
regulation of tube size	3.55
embryonic skeletal system morphogenesis	3.54
enteroendocrine cell differentiation	3.54
skin epidermis development	3.52
hair cycle process	3.47
negative regulation of cell fate commitment	3.46
nephron epithelium development	3.45
regulation of protein import into nucleus	3.43
endoderm formation	3.42
positive regulation of cell cycle process	3.42
cell differentiation in spinal cord	3.42
retinoic acid metabolic process	3.41
negative regulation of metanephros development	3.4
negative regulation of apoptotic process involved in morphogenesis	3.4
paraxial mesoderm formation	3.39
neuropeptide signaling pathway	3.38
positive regulation of intracellular transport	3.38
negative regulation of vitamin D biosynthetic process	3.37
embryonic skeletal system development	3.36
positive regulation of hormone secretion	3.36
mesenchymal to epithelial transition involved in metanephros morphogenesis	3.34
hair cycle	3.34
endocrine pancreas development	3.34
negative regulation of mesenchymal cell apoptotic process involved in metanephros development	3.33
negative regulation of apoptotic process involved in development	3.32
positive regulation of nuclear division	3.32
regulation of response to nutrient levels	3.32
regulation of leukocyte migration	3.31
extracellular matrix organization	3.31
regulation of morphogenesis of an epithelium	3.31
positive regulation of organic acid transport	3.3
extracellular structure organization	3.29
forebrain neuron fate commitment	3.29
second-messenger-mediated signaling	3.27
artery morphogenesis	3.26
positive regulation of cytosolic calcium ion concentration	3.25
positive regulation of purine nucleotide metabolic process	3.24
cartilage development	3.22
embryonic placenta morphogenesis	3.21
mesonephric duct formation	3.21
negative regulation of vitamin metabolic process	3.21
regulation of DNA replication	3.19
lymph vessel development	3.18
positive regulation of meiotic cell cycle	3.18
positive regulation of collateral sprouting in absence of injury	3.15
midgut development	3.15
digestive tract morphogenesis	3.14
mesenchymal cell development	3.13
regulation of protein localization to nucleus	3.13
negative regulation of blood vessel endothelial cell proliferation involved in sprouting angiogenesis	3.13
regulation of blood vessel size	3.12
neural tube patterning	3.12
regulation of branching involved in ureteric bud morphogenesis	3.1
negative regulation of Wnt signaling pathway	3.1
paraxial mesoderm development	3.1
nephron epithelium morphogenesis	3.1
spinal cord dorsal/ventral patterning	3.09
nephric duct formation	3.09
regulation of hormone secretion	3.07
regulation of hair follicle development	3.07
positive regulation of secretion	3.07
positive regulation of fatty acid metabolic process	3.07
vitamin metabolic process	3.07
hair follicle development	3.07
glandular epithelial cell differentiation	3.06
mesodermal cell fate commitment	3.05
regulation of meiotic cell cycle	3.05
positive regulation of cell growth	3.04
negative regulation of mesenchymal cell apoptotic process involved in nephron morphogenesis	3.03
leukocyte migration	3.02
regulation of cytosolic calcium ion concentration	3.02
Wnt signaling pathway	3.02
regulation of odontogenesis of dentin-containing tooth	3.01
positive regulation of mitotic nuclear division	3.01
positive regulation of icosanoid secretion	3
regulation of nuclear division	2.98
regulation of cysteine-type endopeptidase activity involved in apoptotic process	2.98
male sex differentiation	2.98
positive regulation of fatty acid transport	2.97
positive regulation of phagocytosis, engulfment	2.97
renal tubule development	2.96
regulation of blood vessel diameter	2.96
positive regulation of response to nutrient levels	2.96
blastocyst formation	2.96
negative regulation of hair follicle development	2.95
regulation of collateral sprouting in absence of injury	2.93
regulation of nucleocytoplasmic transport	2.93
embryo implantation	2.92
spinal cord patterning	2.92
negative regulation of hair cycle	2.91
positive regulation of DNA-dependent DNA replication	2.89
face development	2.89
positive regulation of blood circulation	2.88
positive regulation of response to DNA damage stimulus	2.86
canonical Wnt signaling pathway	2.86
neural crest cell development	2.86
regulation of morphogenesis of a branching structure	2.85
mesonephric duct development	2.84
lung development	2.84
hippocampus development	2.84
renal tubule morphogenesis	2.84
calcium-mediated signaling	2.84
pharyngeal system development	2.83
regulation of mitotic nuclear division	2.82
cell junction organization	2.82
ameboidal-type cell migration	2.82
positive regulation of cell fate specification	2.82
cell-cell junction organization	2.81
renal system process	2.81
regulation of cell division	2.8
regulation of excretion	2.8
regulation of apoptotic process involved in morphogenesis	2.79
retinoic acid catabolic process	2.78
cellular response to leukemia inhibitory factor	2.78
paraxial mesoderm morphogenesis	2.78
vascular smooth muscle contraction	2.76
gland morphogenesis	2.75
dicarboxylic acid transport	2.75
dorsal/ventral neural tube patterning	2.75
glandular epithelial cell development	2.75
vascular process in circulatory system	2.74
transmembrane receptor protein serine/threonine kinase signaling pathway	2.74
bone development	2.73
male genitalia development	2.73
regulation of apoptotic process involved in development	2.73
negative regulation of cytokinesis	2.73
regulation of mesonephros development	2.72
branching involved in blood vessel morphogenesis	2.72
forebrain neuron differentiation	2.72
nephron tubule morphogenesis	2.71
II
regulation of cytokine production	12.95
defense response	12.47
response to external biotic stimulus	10.86
inflammatory response	10.72
response to biotic stimulus	10.67
response to other organism	10.66
defense response to other organism	10.58
immune response	10.42
regulation of receptor activity	10.04
response to bacterium	8.02
negative regulation of cytokine production	7.68
extracellular matrix organization	7.46
extracellular structure organization	7.42
regulation of defense response	7.07
response to wounding	6.75
positive regulation of secretion	6.71
positive regulation of cytokine production	6.52
response to oxygen levels	6.51
cytokine-mediated signaling pathway	6.21
response to decreased oxygen levels	5.97
regulation of immune effector process	5.72
regulation of body fluid levels	5.67
positive regulation of immune response	5.51
positive regulation of secretion by cell	5.48
response to fibroblast growth factor	5.48
response to hypoxia	5.45
response to nutrient	5.07
cellular response to fibroblast growth factor stimulus	5.04
tumor necrosis factor-mediated signaling pathway	5.03
wound healing	5.02
response to vitamin	4.98
regulation of innate immune response	4.95
cellular response to tumor necrosis factor	4.76
apoptotic signaling pathway	4.75
response to tumor necrosis factor	4.73
pH reduction	4.72
regulation of multi-organism process	4.44
negative regulation of secretion	4.44
glycerol transport	4.33
response to interferon-gamma	4.32
fibroblast growth factor receptor signaling pathway	4.31
BMP signaling pathway	4.25
regulation of cytokine secretion	4.15
regulation of inflammatory response	4.13
response to vitamin E	4.03
cellular response to BMP stimulus	4.03
intracellular pH reduction	4
negative regulation of chemokine production	4
tissue remodeling	3.94
regulation of lipid transport	3.9
negative regulation of immune effector process	3.89
multi-multicellular organism process	3.8
ammonium transmembrane transport	3.79
cell-substrate adhesion	3.75
regulation of circadian sleep/wake cycle, sleep	3.7
cell-matrix adhesion	3.64
cellular response to interleukin-1	3.6
regulation of natural killer cell activation	3.58
regulation of macrophage inflammatory protein 1 alpha production	3.57
neuropeptide signaling pathway	3.57
regulation of endothelial cell chemotaxis to fibroblast growth factor	3.55
female pregnancy	3.55
positive regulation of protein secretion	3.52
negative regulation of defense response	3.51
positive regulation of MAPKKK cascade by fibroblast growth factor receptor signaling pathway	3.44
positive regulation of endothelial cell chemotaxis to fibroblast growth factor	3.39
feeding behavior	3.36
collagen fibril organization	3.3
water homeostasis	3.29
positive regulation of ERBB signaling pathway	3.28
multicellular organismal water homeostasis	3.27
maintenance of protein location in mitochondrion	3.24
response to nicotine	3.18
intermediate filament organization	3.14
myelination	3.14
regulation of cerebellar granule cell precursor proliferation	3.13
positive regulation of angiogenesis	3.11
regulation of renal sodium excretion	3.1
lens fiber cell development	3.09
blood vessel remodeling	3.06
anterior/posterior axis specification	3.06
intestinal D-glucose absorption	3.04
III
regulation of macromolecule biosynthetic process	54.64
regulation of transcription, DNA-templated	54.43
regulation of cellular macromolecule biosynthetic process	54.27
regulation of nucleic acid-templated transcription	54.24
regulation of RNA biosynthetic process	54.21
regulation of biosynthetic process	54.15
regulation of RNA metabolic process	53.78
regulation of cellular biosynthetic process	53.57
regulation of gene expression	52.79
regulation of transcription from RNA polymerase II promoter	51.69
regulation of nucleobase-containing compound metabolic process	50.94
transcription, DNA-templated	50.8
nucleic acid-templated transcription	50.79
regulation of nitrogen compound metabolic process	50.79
RNA biosynthetic process	50.46
nucleobase-containing compound biosynthetic process	47.42
heterocycle biosynthetic process	46.61
aromatic compound biosynthetic process	46.3
organic cyclic compound biosynthetic process	45.19
RNA metabolic process	44.44
cellular nitrogen compound biosynthetic process	42.21
gene expression	42.09
macromolecule biosynthetic process	41.56
cellular macromolecule biosynthetic process	40.9
nucleic acid metabolic process	40.4
regulation of primary metabolic process	40.15
regulation of macromolecule metabolic process	39.76
regulation of cellular metabolic process	38.7
regulation of metabolic process	38.15
nucleobase-containing compound metabolic process	36.65
animal organ development	36.63
heterocycle metabolic process	35.69
cellular aromatic compound metabolic process	34.87
organic substance biosynthetic process	34.01
developmental process	33.97
organic cyclic compound metabolic process	33.63
positive regulation of transcription from RNA polymerase II promoter	33.61
cellular biosynthetic process	33.58
biosynthetic process	33.36
embryonic morphogenesis	33.32
anatomical structure development	33.3
single-organism developmental process	33.21
embryo development	32.3
multicellular organism development	32.29
cellular nitrogen compound metabolic process	32.23
system development	31.92
positive regulation of RNA metabolic process	31.83
positive regulation of transcription, DNA-templated	31.72
positive regulation of RNA biosynthetic process	31.66
pattern specification process	31.34
transcription from RNA polymerase II promoter	30.95
positive regulation of macromolecule biosynthetic process	30.91
positive regulation of nucleobase-containing compound metabolic process	30.79
animal organ morphogenesis	30.57
cellular developmental process	30.35
cell differentiation	30.1
anatomical structure morphogenesis	30.07
positive regulation of biosynthetic process	29.89
positive regulation of gene expression	29.83
positive regulation of nitrogen compound metabolic process	29.52
positive regulation of cellular biosynthetic process	29.39
nitrogen compound metabolic process	29.13
single-multicellular organism process	28.74
regionalization	27.59
negative regulation of gene expression	26.88
tissue development	26.72
cell fate commitment	25.81
negative regulation of transcription, DNA-templated	25.66
negative regulation of cellular macromolecule biosynthetic process	25.41
negative regulation of nucleic acid-templated transcription	25.36
negative regulation of RNA biosynthetic process	25.22
embryonic organ morphogenesis	24.71
embryonic organ development	24.67
negative regulation of macromolecule biosynthetic process	24.55
negative regulation of RNA metabolic process	24.52
negative regulation of cellular biosynthetic process	24.34
multicellular organismal process	24.14
negative regulation of biosynthetic process	24.08
negative regulation of transcription from RNA polymerase II promoter	23.92
negative regulation of nitrogen compound metabolic process	23.84
negative regulation of nucleobase-containing compound metabolic process	23.43
cellular macromolecule metabolic process	23.36
macromolecule metabolic process	22.21
nervous system development	21.92
tube development	21.42
positive regulation of macromolecule metabolic process	21.11
positive regulation of cellular metabolic process	20.94
epithelium development	20.82
positive regulation of metabolic process	19.86
tissue morphogenesis	19.18
chordate embryonic development	18.71
embryo development ending in birth or egg hatching	18.63
negative regulation of macromolecule metabolic process	18.34
positive regulation of cellular process	17.9
negative regulation of metabolic process	17.28
positive regulation of biological process	16.81
anatomical structure formation involved in morphogenesis	16.74
tube morphogenesis	16.55
central nervous system development	16.32
negative regulation of cellular metabolic process	15.7
neurogenesis	15.64
morphogenesis of an epithelium	15.37
generation of neurons	15.22
limb development	14.13
neuron differentiation	14.11
neuron fate commitment	13.95
embryonic limb morphogenesis	13.78
anterior/posterior pattern specification	13.76
negative regulation of biological process	13.64
negative regulation of cellular process	13.63
epithelial tube morphogenesis	13.33
endocrine system development	12.91
limb morphogenesis	12.69
muscle organ development	12.65
cell fate specification	12.29
regulation of cell proliferation	12.05
dorsal/ventral pattern formation	11.76
central nervous system neuron differentiation	11.71
regulation of multicellular organismal development	11.68
gland development	11.58
muscle structure development	11.55
cell differentiation in spinal cord	11.5
head development	11.46
cell development	11.35
neuron fate specification	11.34
regulation of developmental process	11.05
regulation of cell differentiation	10.89
brain development	10.6
muscle tissue development	10.55
reproductive structure development	10.49
striated muscle tissue development	10.46
reproductive system development	10.45
mesenchyme development	10.14
skeletal muscle organ development	9.58
stem cell differentiation	9.52
regulation of multicellular organismal process	9.33
sensory organ development	9.26
epithelial cell differentiation	9.15
digestive system development	9.06
embryonic skeletal system morphogenesis	9.04
negative regulation of cell differentiation	8.89
sensory organ morphogenesis	8.82
sex differentiation	8.81
ventral spinal cord development	8.61
developmental process involved in reproduction	8.55
forebrain development	8.52
skeletal system development	8.49
skeletal system morphogenesis	8.47
digestive tract development	8.45
determination of left/right symmetry	8.45
pancreas development	8.41
spinal cord development	8.35
negative regulation of developmental process	8.33
determination of bilateral symmetry	8.22
specification of symmetry	8.18
circulatory system development	8.1
male sex differentiation	8.05
embryonic skeletal system development	8.03
skeletal muscle tissue development	7.84
heart morphogenesis	7.73
locomotion	7.68
forelimb morphogenesis	7.51
positive regulation of multicellular organismal process	7.45
heart development	7.42
regulation of programmed cell death	7.4
outflow tract morphogenesis	7.34
embryonic forelimb morphogenesis	7.31
spinal cord motor neuron differentiation	7.27
cardiac chamber morphogenesis	7.24
neural tube development	7.21
negative regulation of multicellular organismal process	7.15
morphogenesis of embryonic epithelium	7.14
positive regulation of cell proliferation	7.11
blood vessel development	7.09
cardiac right ventricle morphogenesis	7.06
negative regulation of programmed cell death	7.02
regulation of apoptotic process	6.96
regulation of cell death	6.94
gonad development	6.91
positive regulation of developmental process	6.9
digestive tract morphogenesis	6.86
vasculature development	6.83
morphogenesis of a branching epithelium	6.8
branching morphogenesis of an epithelial tube	6.71
movement of cell or subcellular component	6.69
development of primary sexual characteristics	6.59
cardiovascular system development	6.59
embryonic heart tube development	6.58
negative regulation of apoptotic process	6.54
endoderm development	6.47
heart looping	6.43
cardiocyte differentiation	6.38
determination of heart left/right asymmetry	6.35
blood vessel morphogenesis	6.35
cell migration	6.28
morphogenesis of a branching structure	6.27
hindlimb morphogenesis	6.26
negative regulation of cell death	6.24
male gonad development	6.15
autonomic nervous system development	6.12
development of primary male sexual characteristics	6.11
spleen development	6.1
cell motility	6.09
cardiac chamber development	6.05
lung morphogenesis	6.03
palate development	6.03
diencephalon development	6.01
embryonic hindlimb morphogenesis	5.97
embryonic heart tube morphogenesis	5.95
endocrine pancreas development	5.95
neuron development	5.92
eye development	5.9
in utero embryonic development	5.85
positive regulation of DNA binding	5.8
diaphragm development	5.77
formation of primary germ layer	5.72
cardiac muscle tissue development	5.71
respiratory system development	5.71
cardiac cell fate commitment	5.69
mesoderm development	5.67
metanephric nephron development	5.61
cardiac ventricle morphogenesis	5.61
ear morphogenesis	5.6
neuron migration	5.55
neural tube patterning	5.53
cardiac atrium morphogenesis	5.45
regulation of organ morphogenesis	5.38
cardiac ventricle development	5.37
cardiac atrium development	5.33
cell proliferation	5.31
regulation of anatomical structure morphogenesis	5.28
gastrulation	5.23
regulation of transcription involved in cell fate commitment	5.22
embryonic digestive tract morphogenesis	5.22
neural crest cell migration	5.19
axis specification	5.18
camera-type eye development	5.18
embryonic digestive tract development	5.17
embryonic eye morphogenesis	5.17
embryonic epithelial tube formation	5.14
epithelial tube formation	5.1
vasculogenesis	5.09
positive regulation of cell differentiation	5.06
dopaminergic neuron differentiation	5.05
muscle organ morphogenesis	5
regulation of transmembrane receptor protein serine/threonine kinase signaling pathway	4.96
metanephros development	4.89
connective tissue development	4.84
urogenital system development	4.81
regulation of DNA binding	4.77
neural crest cell development	4.76
regulation of stem cell proliferation	4.72
segmentation	4.69
cardiac septum morphogenesis	4.66
intestinal epithelial cell differentiation	4.65
mesenchymal cell development	4.63
regulation of neurogenesis	4.62
lung development	4.62
mesenchymal cell differentiation	4.62
tube formation	4.6
apoptotic process involved in development	4.57
stem cell development	4.57
respiratory tube development	4.56
cardiac muscle cell fate commitment	4.56
axon guidance	4.51
neuron projection guidance	4.49
neural crest cell differentiation	4.47
odontogenesis	4.47
thyroid gland development	4.46
muscle cell differentiation	4.45
regulation of cell development	4.41
regulation of epithelial to mesenchymal transition	4.41
animal organ formation	4.41
cardiac muscle cell differentiation	4.37
positive regulation of cardioblast differentiation	4.37
cardiac septum development	4.31
kidney mesenchyme development	4.26
cell fate determination	4.25
mesoderm morphogenesis	4.25
cellular response to BMP stimulus	4.24
peripheral nervous system neuron development	4.21
midbrain development	4.2
muscle tissue morphogenesis	4.2
visceral motor neuron differentiation	4.19
spinal cord motor neuron cell fate specification	4.17
hindbrain development	4.16
eye morphogenesis	4.15
regulation of striated muscle tissue development	4.14
renal system development	4.13
regulation of transcription involved in primary germ layer cell fate commitment	4.13
atrial septum morphogenesis	4.11
regulation of muscle organ development	4.1
cardiac neural crest cell migration involved in outflow tract morphogenesis	4.08
venous blood vessel development	4.07
regulation of muscle tissue development	4.02
Wnt signaling pathway	4.02
septum secundum development	4.01
nerve development	4.01
cardiac chamber formation	3.99
regulation of cellular response to growth factor stimulus	3.97
ventricular cardiac muscle tissue development	3.97
atrial septum development	3.97
embryonic camera-type eye development	3.95
axonogenesis	3.95
inner ear morphogenesis	3.93
columnar/cuboidal epithelial cell differentiation	3.92
pituitary gland development	3.92
anterior/posterior axis specification	3.91
regulation of cardioblast differentiation	3.89
cranial nerve development	3.88
cartilage development	3.87
heart valve development	3.86
regulation of transcription regulatory region DNA binding	3.85
regulation of embryonic development	3.85
regulation of gastrulation	3.83
regulation of neuron differentiation	3.83
lung saccule development	3.83
hematopoietic or lymphoid organ development	3.83
epithelial tube branching involved in lung morphogenesis	3.82
proximal/distal pattern formation	3.8
positive regulation of transcription regulatory region DNA binding	3.75
regulation of epithelial cell proliferation	3.74
immune system development	3.71
aortic valve morphogenesis	3.69
nephron development	3.67
cardiac muscle tissue morphogenesis	3.63
regulation of nervous system development	3.62
negative regulation of cellular response to growth factor stimulus	3.62
negative regulation of cardiac muscle cell apoptotic process	3.62
axon development	3.61
rostrocaudal neural tube patterning	3.58
embryonic digit morphogenesis	3.56
pattern specification involved in metanephros development	3.54
skeletal muscle cell differentiation	3.53
negative regulation of striated muscle cell apoptotic process	3.52
cell morphogenesis involved in differentiation	3.51
gall bladder development	3.48
embryonic skeletal joint morphogenesis	3.48
embryonic cranial skeleton morphogenesis	3.47
ear development	3.47
ureter development	3.47
spinal cord association neuron differentiation	3.45
negative regulation of transmembrane receptor protein serine/threonine kinase signaling pathway	3.45
negative regulation of transforming growth factor beta receptor signaling pathway	3.44
mesoderm formation	3.44
lung alveolus development	3.43
negative regulation of cellular response to transforming growth factor beta stimulus	3.42
regulation of skeletal muscle tissue development	3.39
regulation of muscle cell differentiation	3.37
hepaticobiliary system development	3.37
positive regulation of organ growth	3.36
ameboidal-type cell migration	3.36
proepicardium development	3.36
regulation of cardiocyte differentiation	3.35
cardiac neural crest cell development involved in outflow tract morphogenesis	3.31
embryonic camera-type eye morphogenesis	3.31
optic vesicle morphogenesis	3.3
endocardial cushion development	3.3
mesenchyme morphogenesis	3.26
apoptotic process involved in heart morphogenesis	3.26
chemotaxis	3.26
cell morphogenesis involved in neuron differentiation	3.25
forebrain generation of neurons	3.25
taxis	3.23
embryonic foregut morphogenesis	3.22
nephron tubule development	3.22
negative regulation of neuron apoptotic process	3.21
metanephric mesenchyme development	3.21
foregut morphogenesis	3.2
sex determination	3.18
cardiac right ventricle formation	3.18
embryonic skeletal joint development	3.18
atrioventricular valve development	3.18
endodermal cell fate determination	3.17
renal tubule development	3.16
dorsal spinal cord development	3.15
muscle cell fate commitment	3.15
His-Purkinje system cell differentiation	3.14
extracellular matrix organization	3.12
extracellular structure organization	3.12
regulation of cardiac muscle cell apoptotic process	3.11
forebrain morphogenesis	3.11
posterior mesonephric tubule development	3.1
regulation of BMP signaling pathway	3.1
rhombomere development	3.09
regulation of striated muscle cell apoptotic process	3.08
negative regulation of cyclin-dependent protein serine/threonine kinase activity	3.08
branchiomeric skeletal muscle development	3.05
pattern specification involved in kidney development	3.04
regulation of epithelial cell differentiation	3.02
regulation of mesoderm development	3.02
cellular response to osmotic stress	3.01
negative regulation of cyclin-dependent protein kinase activity	2.98
nephron tubule morphogenesis	2.96
cardiac pacemaker cell development	2.95
luteinizing hormone secretion	2.94
endocrine hormone secretion	2.94
Notch signaling pathway	2.94
nephron epithelium morphogenesis	2.93
positive regulation of binding	2.93
cerebral cortex neuron differentiation	2.93
pulmonary vein morphogenesis	2.92
cardiac pacemaker cell differentiation	2.92
outflow tract septum morphogenesis	2.92
regulation of neuron apoptotic process	2.92
ventral spinal cord interneuron specification	2.92
neuron projection morphogenesis	2.91
central nervous system neuron development	2.91
signal transduction involved in regulation of gene expression	2.9
positive regulation of heart growth	2.9
gonadotropin secretion	2.89
negative regulation of epithelial to mesenchymal transition	2.89
mesonephros development	2.88
cell projection morphogenesis	2.88
trigeminal nerve development	2.87
cardiac neural crest cell development involved in heart development	2.87
cardiac conduction system development	2.87
pulmonary myocardium development	2.87
regulation of neural retina development	2.87
cranial skeletal system development	2.86
cell migration involved in heart development	2.86
cardiac neural crest cell differentiation involved in heart development	2.84
embryonic pattern specification	2.84
positive regulation of neurogenesis	2.83
lung epithelial cell differentiation	2.82
negative regulation of mesodermal cell fate specification	2.82
regulation of binding	2.81
semi-lunar valve development	2.8
glandular epithelial cell differentiation	2.8
cardiac ventricle formation	2.8
renal tubule morphogenesis	2.8
nephron epithelium development	2.79
negative regulation of neuron death	2.78
cell part morphogenesis	2.77
ventral spinal cord interneuron fate commitment	2.76
metencephalon development	2.76
IV
None
V + VI
regulation of Ras protein signal transduction	4.55
regulation of small GTPase mediated signal transduction	4.37
negative regulation of Ras protein signal transduction	4.22
negative regulation of small GTPase mediated signal transduction	3.94
